# A critical role for the ER Membrane Complex (EMC) in lipid droplet homeostasis

**DOI:** 10.1101/2025.03.10.642408

**Authors:** Érika de Carvalho, Abdulbasit Amin, Richard Little, Keily Fonseca Silva, Catarina Gaspar, Marina Badenes, Emma Burbridge, Tiago Paixão, Maria João Amorim, Pedro Faísca, Roman Fischer, Iolanda Vendrell, Darragh P. O’Brien, Kvido Strisovsky, John C. Christianson, Pedro M. Domingos, Colin Adrain

## Abstract

The ER Membrane complex (EMC) facilitates insertion of multiple classes of integral membrane protein into the lipid bilayer of the endoplasmic reticulum (ER). Recent years have seen significant progress in understanding the structural aspects of EMC function, but the client protein/s enforcing its evolutionary conservation throughout eukaryotic kingdoms remain to be determined. Given reported role/s for the EMC in lipid homeostasis, we deleted the essential EMC3 subunit in the liver and adipose tissues of mice and examined the impact of EMC loss in a range of metabolic models. Intriguingly, absence of EMC3 in either the liver or adipose tissues results in defective storage of triglycerides and perturbations in lipid droplet (LD) homeostasis. EMC-deficient mouse adipose tissues were defective in their ability to mediate fat storage in response to a high fat diet and were unable to support non-shivering thermogenesis. Proteomic analyses of EMC3-deficient tissues found reduced levels of FITM2, a key regulator of LD biogenesis and ER homeostasis, identifying it as a novel EMC client. Strikingly, deletion of the EMC3 homolog *dPob* in the *Drosophila* fat body, which shares overlapping functions with mammalian liver/adipose tissues, revealed similar defects in LD homeostasis. Together, our results indicate that the EMC plays a key evolutionarily conserved role in biogenesis of machinery maintaining triglyceride storage in metazoans.
