## Supplemental Tables for "A critical role for the ER Membrane Complex (EMC) in lipid droplet homeostasis"

### Sheet: Table 1 - Mendelian
Table 1 - Mendelian Ratio
	Number of animals (%)
Genotype	Males	Females
Emc3 lox/lox (WT)	73 (24,3%)	64 (21,3%)
Albcre Emc3 △/△. (KO)	77 (25,7%)	86 (28,7%)
* It was considered as a total of 300 animals.
	Number of animals (%)
Genotype	Males	Females
Emc3 lox/lox (WT)	76 (25,3%)	78 (26%)
Adipqcre Emc3 △/△. (KO)	74 (24,7%)	72 (24%)
* It was considered as a total of 300 animals.

### Sheet: Sup T 1 Kits and reagents
Supplementary Table 1 - Kits and Reagents
Chemical/Reagents name	Company	Reference
Accu-Chek Ⓡ Performa	Roche Diabetes Care GmbH	6454011052
Acrylamide:Bis-Acrylamide 29:1 - 40% solution	Fisher Bioreagents	10001313
Agarose powder	SeaKem Ⓡ LE	50004
Albumin bovine serum fraction V fatty acid free	NZYTech	MB04601
Amphotericin B Sol 250 ug/mL	GE Healthcare HyClone	HYCLSV30078.01
Ammonium persulfate	Sigma	102512486
BIO-RAD DC protein Assay Reagent A	BIO-RAD	#5000113
Boric acid	Fisher Bioreagents - Acros	BP168-1
Bovine serum Albumin - Fatty Acids Free lyophilised	Biowest	PAO206Y021
1-Butanol, 99%, extra pure	Acros - Organics	107690010
Calcium Chloride (CaCl2)	Sigma	21115
Cardiogreen	Scbt	sc 217845
Collagenase	Fisher Bioreagents	BP2649-1
Collagen Type I, rat tail, 5 mg/mL	Ibidi	50201
Cholesterol CHOD-POD-Enz-Color	Spinreact	201001092
Chloroform, 99.8+%	Fisher Chemical	10122190
Dexamethasone 1 g	Cayman	CAYM11015-1
Dimethyl Sulfoxide for cell culture (DMSO)	PanReac AppliChem	A3672,0250
Dispase II	Roche	4942078001
DMEM-F12 W/Stable Glutamine W/15MM	VWR	392-0411
DMEM-High Glucose w/stable Glutamine w/Sodium Pyruvate	Biowest	L0103-500
Dithiothreitol (DTT)	NZYTech	MB03101
ECL Prime Western Blotting Detection Reagent	GE Healthcare Life Sciences	RPN2232
Etanol absolute	PanReac AppliChem - ITW reagents	361086.1612
Ethylenediaminetetraacetic acid (EDTA)	Fisher Chemical	10080060
FBS Supreme Heat Inactivated, 500 mL	PAN Biotech	P30-193031
Fetal Bovine Serum	PAN Biotech	P30-3401
Formaldehyde 4% Formalin 10% buffered	VWR	9713.9010
Free Glycerol Reagent, used for quantitative enzymatic	Sigma-Aldrich	F6428-40ML
Free Style Precision 𝛽-Ketone	Abbott - MediSense products	98820-75
Gentamicin Sulphate	Sigma	G1272
GIBSON Assembly Master Mix - 10 rxns	New England Biolabs	174E2611S
Gotaq G2 Flexi DNA Polymerase	Promega	M7805
Glycerol Standard Solution, 2.5 mg/mL equivalent concentration	Sigma-Aldrich	G7793-5ML
Glycin	Merck	1.04169.1000
GRS Ladder 50 bp	GRiSP	GL031.0050
GRS Ladder 100 bp	GRiSP	GL041.0050
GRS Protein Markers	GRiSP	GLP01.0500
HBSS w/o Calcium w/o Magnesium w/ Sodium Bicarbonate w/ Phenol Red (Hank's)	Biowest	L0611-500
Hydrochloric acid 37% (HCl)	VWR	20252.290
Insulin Solution from Bovine Pancreas	Sigma	SLCB9851
LB broth (Lennox) - 1 Kg	Merck	L3022
Luminescent ATP Detection Assay Kit	Abcam	ab113849
Methanol, p.a. Normapur	VWR	VWRC20847.307
Milk - Low fat - Molico	Molico - Nestlé	5601001135309
MOPS	Fisher Bioreagents - Acros	BP308-500
Mouse Insulin ELISA	ALPCO	80-INSMS-E01, E10
NonidentⓇ P40 (NP)	PanReac AppliChem - ITW reagents	A1694,0250
NucleoBond-Xtra Midi Plus	Macherey-Nagel	12752663
NucleoSpin Gel and PCR Clean-up	Macherey-Nagel	12303368
NZY Total RNA isolation kit	NZYTech	MB13402
Oil Red O	Sigma-Aldrich	O0625-25G
Paraformaldehyde,16% w/v aq.soln., methanol free	Alfa Aesar	43368
Penincilin-Streptomycin Solution 100x	Biowest	L0022-100
Phusion High-Fidelity DNA polymerase 100 units	New England Biolabs	174M0530S
PierceTM ECL Western - Blotting Substrate	ThermoScientific	10005943
PNGase F - 15000 units	New England Biolabs	174P0704S
Protein Assay Reagent B	BIO-RAD	#5000114
Puromycin dihydrochloride	Santa Cruz Biotechnology	sc-108071A
DC TM Protein Assay Reagent S	BIO-RAD	#5000115
Protease Inhibitor Cocktail	Roche	11836153001
QuickExtract DNA Extraction Solution	Lucigen - Frilaboll, Lda	QE09050
Rosigliatozone	Cayman	CAYM71740-10
Sodium azide, 99%	Alfa Aesar	14314
Sodium Chloride (NaCl)	VWR	27810.295
Sodium Deoxycholate	Sigma	30970
Sodium Dodecyl Sulfate (SDS)	Fisher Bioreagents	Cas 151-21-3
Sucrose - D(+) Saccharose	Fisher Bioreagents	S/8560/60
TE buffer (1X) pH 8.0	PanReac AppliChem - ITW reagents	A2575,1000
Triglycerides GPO/POD-Enz-Color	Spinreact	201001313
Trypsin 0.25% 2.5 G Porcine	VWR	HYCLSH30042.02
TRIS Base	VWR	PROL33621.260
Triton X-100	Fisher Chemical	T3751108
TweenⓇ 20	Fisher Bioreagents	BP337-500
Xpert cDNA Synthesis Supermix	GRiSP	GK86.0100
Xpert Fast Hotstart 2X Matermix with Dye	GRiSP	GE45.5001
Xpert Fast SYBR	GRiSP	GE20.5100
3-isobutyl-1-methylxanthine (IBMX)	Merck	410957-250MG
3,3',5-Triiodo-L-thyronine sodium salt (T3)	Sigma	T6397
2-Propanol (Isopropanol)	VWR	20880.290
Mouse Food	Company	Reference
High Fat Diet (HFD) - 60 kJ% Fat [Lard] BLUE HF Diet, 10 mm, sterilised and irradiated	SSNIFF Spezial Diet – GMBH.	E15742-347
Standard Diet (SD) - RM3A(P)	Labina	801030
Fly Food	Company	Reference
Standard corn-meal food	Champalimaud Foudation	In house production

### Sheet: Sup T 2- Antibodies 
Supplementary Table 2 - Antibodies
Primary Antibody name - mouse	Company	Reference	Dilution	MW
Mouse anti-P97_ATPase clone 58.13.3	Progen	65278	1:1000	100 KDa
Mouse anti-CHOP (L63F7)	Cell Signalling Technology	mAb #2895	1:500	20-30 Kda (25 KDa)
Mouse anti-EGFR (A-10 )	Santa Cruz	sc 373746	1:300	170 KDa
Mouse anti-EMC3 (TMEM 111) A+12	Santa Cruz	sc 365903	1:100	~ 30 KDa
Mouse Anti-Ki67	BD Pharmigen	550609	1:200	Immunofluorescence
Rabbit Anti-Cleaved Caspase-3 (Asp175)	Cell Signalling Technology	#9661	1:200	Immunofluorescence
Rabbit anti-DGAT2	Proteintech	17100-1-AP	1:500	40 Kda (vizualized 35 KDa)
Rabbit anti-EMC5 (anti MMGTI)	Abcam	ab122202	1:500	17-28 KDa
Rabbit anti-EMC6	Abcam	ab84902	1:250	~ 12 KDa
Rabbit anti-FITM2_c-terminal 15aa	David L. Silver lab	NA	1:500	20-25 KDa
Rabbit anti-GAPDH	Cell Signaling	2118	1:2500	30-48 KDa
Rabbit anit-SOD- 1	Santa Cruz	SC-11407	1:500	30 KDa
Rabbit anti-SQS (FDFT1)EPR16481	Abcam	ab195046	1:100	48 KDa
Rabbit anti-UCP-1 (E9Z2V) XP	Cell Signalling Technology	mAb #72298	1:500	25-35 KDa
Rabbit anti-V5 tag	Proteintech	14440-1-AP	1:500	~ 27 KDa
Rabbit anit-XBP1s (D2C1F)	Cell Signalling Technology	mAb #12782	1:500	28-55 KDa
Rat anti-HA-HRP	Roche	12013819001	1:1000	Chemioluminesce
Secondary Antibody name - Mouse	Company	Reference	Dilution	Detection method
Anti mouse-HRP	Cell Signalling Technology	1677076P2	1:2500	Chemioluminesce
Anti rabbit-HRP	Scbt	1677074P2	1:1500	Chemioluminesce
Anti rabbit IgG HRP- linked Antibody	Cell Signalling Technology	1677074S	1:1500	Chemioluminesce
Anti Rat IgG-HRP- linked Antibody	Cell Signalling Technology	1677077S	1:1000	Chemioluminesce
Antibodies/Dye - fly experiments	Company	Reference	Dilution	Excitation
Nile Red - 100 mg	Sigma	CAS 7385-67-3	1:4000 (0,25 mg/mL)	561 nm - red channel
Primary Mouse anti-HA.11 epitope - clone 161312	Biolegend	901501	1:400	Secondary mouse Cy3
Primary Mouse anti-ELAV	Developmental Studies Hybridoma Bank (DSHB)	9F8A9	1:50	Secondary mouse Cy3
Primary Rat anti-HA	Chromatek	7C9	1:400	Secondary rat - Cy3
Primary Rat anti-ELAV	(DSHB)	7E8A10	1:50	Secondary rat - Cy5
Primary Mouse anti-Na+K+ATPase α-subunit	DSHB	A5-C AB2166869	1:25	Secondary mouse Cy5
Cy™ 3 AffiniPure™ Donkey Anti-Mouse IgG (H+L)	Jackson ImmunoResearch Laboratories	715-165-150	1:200	Cy3 - 561 nm
Alexa Fluor® 647 AffiniPure™ Donkey Anti-Rat IgG (H+L)	Jackson ImmunoResearch Laboratories	712-605-153	1:200	Cy5 - 633 nm
goat-anti-mouse IgG Dye 650	Advansta	cat#: R-05764-250	1:200	Cy5 - 633 nm
Secondary anti-rat	Jackson ImmunoResearch Laboratories		1:200	Cy3 - 561 nm
Vectashield Ⓡ Antifade Mounting Medium with DAPI	Vector Laboratories	H-1200-10	NA	405 nm

### Sheet: Sup T 3- Primers qPCR liver 
Supplementary Table 3 - q-PCR - Primers - Gene expression in Liver and Adipose Tissue samples analysis
Type	Oligonucleotides	Full name	Primer sequence - SYBR
			Forward 5'-3'	Reverse 5'-3'
qPCR reference genes	Gapdh	Glyceraldehyde-3-phosphate dehydrogenase	AACTTTGGCATTGTGGAAGG	ACACATTGGGGGTAGGAACA
	Actin	Actin	GGCTGTATTCCCCTCCATCG	GTTCCAAAGCTTCCCACTCT
EMC subunit	Emc3 ex 7-8	Endoplasmic Reticulum Complex subunit 3	ATGATGCAGGAGCAGATGAC	GTTCCAAAGCTTCCCACTCT
Energy metabolism	Dio2	Type II iodothyronine deiodinase	CAGTGTGGTGCACGTCTCCAATC	TGAACCAAAGTTGACCACCAG
Thermogenesis	Ucp-1	Uncopling Protein 1	ACTGCCACACCTCCAGTCATT	CTTTGCCTCACTCAGGATTGG

### Sheet: Sup T 4 - Equipment
Supplementary Table 4 - Equipaments
Name	Company	Reference
ABI QuantStudio 7	Applied Biosystems	Cat#4485701
Accu-Chek Ⓡ Performa - Model NC	Roche	6870228002
AmershamTM imager 680	GE Healthcare Bio-Sciences AB	Ser nº 77010602
Balance	Kern & Sohn GmbH	Ser nº WF 16018825
Balance - High precision	Acculab - Sartorius group	23303582
Centrifuge 5424R - refrigerated system	Eppendorf	Ser nº 5404Cl511379
Centrifuge 5804R	Eppendorf	Ser nº 5805XM835010
Climatic Chamber FITOCLIMA 600 PLHv	Aralab	Ser nº 2698
CO2 incubator	Panasonic	COM-19AIC-PE
Electrophoreses - PowerPac TM Basic	BioRad	Ser nº 041BR69015
FreeStyle Precision Neo	Abbott Diabetes Care Ltd.	LAGZ184S00403
GelDoc Go	BioRad	Ser nº 730BR10828
Multiskan Go	Thermo Scientific	Cat#10588
Nanodrop DeNovix DS-11 FX +	DeNovix Products	Ser nº S-04640
Olympus Model CK40-F200 microscope	Olympus	9K10352
Promethion Core - Metabolic Analysis System CGFTM	Sable System	Ser nº CAB8200003
Roller mixer	Stuart	SRT6D
Smart Flow Tecniplast and Ventirack animal housewear	Ultragene / Alesco	Ser nº 15003373
T100TM Thermal Cycler	BioRad	Ser nº 621BR22694
Tissue LyserII Schwingmuhle	Qiagen - Retsch	Ser nº 129060538
Thermomixer comfort	Eppendorf - Netheler - Hinz GmbH	535501794
Thermometer with rectal probe - AZ8851 K.J.T Type	BioSeB	Ser nº 9191582
Ultracentrifuge Optima Max XP	Beckman	TLA100
Waterbath with shaking Type 462-0356	VWR	Ser nº W51305001
Zeiss LSM 880 confocal microscope - Ayrscan	Carl Zeiss	Ser nº 2811000621

### Sheet: Sup T 5 - top 30 prot Liver
Supplementary Table 5 - Proteomic Data – Top 30 membrane proteins downregulated in Emc3 KO livers
Liver Samples – EMC3 LKO animals - Fold Change
Genes	Protein Ids	First Protein Description	-LOG(P-value)	Log2 Difference
Hsd3b5	Q61694	NADPH-dependent 3-keto-steroid reductase Hsd3b5	1.42855	-4.32692
Cyp2c37	P56654	Cytochrome P450 2C37	2.46475	-3.83445
Fitm2	P59266	Acyl-coenzyme A diphosphatase FITM2	1.73829	-3.27686
Cox6a1	P43024	Cytochrome c oxidase subunit 6A1, mitochondrial	1.66275	-3.00945
Cyp4a10	non unique	Cytochrome P450 4A12B	2.34251	-2.8681
Emc3	Q99KI3	ER membrane protein complex subunit 3	3.53035	-2.75836
Emc4	Q9CZX9	ER membrane protein complex subunit 4	3.55943	-2.71274
Cyp2c29	non unique	Cytochrome P450 2C29	4.78577	-2.69591
Cyp2c50	non unique	Cytochrome P450 2C54	3.76077	-2.65396
Emc7	Q9EP72	ER membrane protein complex subunit 7	3.28881	-2.59671
Cmtm8	Q9CZR4	CKLF-like MARVEL transmembrane domain-containing protein 8	4.84116	-2.55317
Ugt1a2	P70691	UDP-glucuronosyltransferase 1-2	1.92908	-2.49854
Emc1	Q8C7X2	ER membrane protein complex subunit 1	3.44534	-2.48035
Mmgt1	Q8K273	ER membrane protein complex subunit 5	2.47936	-2.40235
Emc10	Q3TAS6	ER membrane protein complex subunit 10	3.42098	-2.23944
Emc2	Q9CRD2	ER membrane protein complex subunit 2	5.7917	-2.07161
Abcb4	non unique	Phosphatidylcholine translocator ABCB4	2.58195	-2.02472
Cyp2c38	non unique	Cytochrome P450 2C38	3.13271	-2.0165
Slc25a47	Q6IS41	Solute carrier family 25-member 47	2.82479	-1.99068
Slc10a1	O08705	Sodium/bile acid cotransporter	2.60762	-1.98796
Slco1a1	non unique	Solute carrier organic anion transporter family member 1A6	1.71031	-1.95849
Glul	P15105	Glutamine synthetase	1.98746	-1.89602
Cyp4a12a	non unique	Cytochrome P450 4A12B	2.8101	-1.89128
Paqr9	Q6TCG2	Membrane progesterone receptor epsilon	2.76348	-1.89028
Atg9a	Q68FE2	Autophagy-related protein 9A	2.66556	-1.8856
Atp13a1	Q9EPE9	Endoplasmic reticulum transmembrane helix translocase	3.44971	-1.70582
Emc8	O70378	ER membrane protein complex subunit 8	5.10193	-1.59002
Emc6	Q9CQW0	ER membrane protein complex subunit 6	1.72423	-1.47019
Bcap31	Q61335	B-cell receptor-associated protein 31	3.73716	-1.44272
Tmem97	Q8VD00	Sigma intracellular receptor 2	2.78298	-1.25814

### Sheet: Sup T 6 - top 30 prot ( iBAT
Supplementary Table 6 - Proteomic Data – Top 30 membrane proteins downregulated in Emc3 KO iBAT
iBAT Samples – EMC3 AKO animals - Fold Change
Genes	Protein Ids	First Protein Description	-LOG(P-value)	Log2 Difference
Fitm2	P59266	Acyl-coenzyme A diphosphatase FITM2	3.79585	-3.8996
Emc7	Q9EP72	ER membrane protein complex subunit 7	4.57859	-3.74463
Emc4	Q9CZX9	ER membrane protein complex subunit 4	0	-3.60473
Otop1	Q80VM9	Proton channel OTOP1	3.76128	-2.67419
Emc3	Q99KI3	ER membrane protein complex subunit 3	0	-2.66097
Tmem205	Q91XE8	Transmembrane protein 205	4.12396	-2.56673
Sort1	Q6PHU5	Sortilin	3.20414	-2.52897
Emc10	Q3TAS6	ER membrane protein complex subunit 10	4.80564	-2.41122
Cyp2b10	P12791;P12790	Cytochrome P450 2B10	1.33607	-2.34473
Emc1	Q8C7X2	ER membrane protein complex subunit 1	2.88773	-2.31593
Elovl6	Q920L5	Elongation of very long chain fatty acids protein 6	4.14422	-2.2054
Bcap31	Q61335	B-cell receptor-associated protein 31	4.66312	-2.19877
Mmgt1	Q8K273	ER membrane protein complex subunit 5	2.54116	-1.99029
Slc1a3	P56564	Excitatory amino acid transporter 1	4.15146	-1.69334
Emc2	Q9CRD2	ER membrane protein complex subunit 2	4.78559	-1.64759
Kras	P32883	GTPase KRas	1.32943	-1.64217
Slc44a1	Q6X893	Choline transporter-like protein 1	3.06261	-1.61132
Slc12a2	P55012	Solute carrier family 12-member 2	1.70182	-1.57843
Slc4a4	O88343	Electrogenic sodium bicarbonate cotransporter 1	3.41988	-1.55619
Ebp	P70245	3-beta-hydroxysteroid-Delta(8), Delta(7)-isomerase	3.0043	-1.55551
Atg9a	Q68FE2	Autophagy-related protein 9A	2.79976	-1.5546
Emc6	Q9CQW0	ER membrane protein complex subunit 6	1.91115	-1.52717
Nsdhl	Q9R1J0	Sterol-4-alpha-carboxylate 3-dehydrogenase, decarboxylating	2.95789	-1.49904
Vkorc1l1	Q6TEK5	Vitamin K epoxide reductase complex subunit 1-like protein 1	1.87561	-1.39327
Emc8	O70378	ER membrane protein complex subunit 8	2.76204	-1.08369
Hm13	Q9D8V0	Minor histocompatibility antigen H13	1.96895	-1.3199
Vldlr	P98156	Very low-density lipoprotein receptor	3.09236	-1.25923
Sspn	Q62147	Sarcospan	2.62532	-1.24755
Alas1	Q8VC19	5-aminolevulinate synthase, nonspecific, mitochondrial	1.61964	-1.23922
Nucb1	Q02819	Nucleobindin-1	1.78067	-1.22755

### Sheet: Sup T 7 - top 30 prot iWAT
Supplementary Table 7 - Proteomic Data – TOP 30 Membrane protein downregulated in absence of Emc3 KO iWAT
iWAT Samples – EMC3 AKO animals - Fold Change
Genes	Protein Ids	First Protein Description	-LOG(P-value)	Log2 Difference
Emc4	Q9CZX9	ER membrane protein complex subunit 4	1.73835	-3.38473
S100a9	P31725	Protein S100-A9	3.3347	-3.24892
Fitm2	P59266	Acyl-coenzyme A diphosphatase FITM2	4.6157	-2.56354
Emc7	Q9EP72	ER membrane protein complex subunit 7	2.6833	-2.48004
Adrb3	P25962	Beta-3 adrenergic receptor	3.02218	-2.4254
Emc1	Q8C7X2	ER membrane protein complex subunit 1	4.39867	-2.39496
Itgal	P24063	Integrin alpha-L	1.33954	-1.88442
Bcap31	Q61335	B-cell receptor-associated protein 31	1.3639	-1.79988
Lsp1	P19973	Lymphocyte-specific protein 1	2.03484	-1.79619
Emc3	Q99KI3	ER membrane protein complex subunit 3	2.64695	-1.76693
Emc10	Q3TAS6	ER membrane protein complex subunit 10	2.25767	-1.51231
Prex1	Q69ZK0	Phosphatidylinositol 3,4,5-trisphosphate-dependent Rac exchanger 1 protein	2.54055	-1.49831
Timd4	Q6U7R4	T-cell immunoglobulin and mucin domain-containing protein 4	1.49348	-1.44393
Tmem205	Q91XE8	Transmembrane protein 205	2.5208	-1.43072
Nup210	Q9QY81	Nuclear pore membrane glycoprotein 210	2.33687	-1.40121
Plcg2	Q8CIH5	1-phosphatidylinositol 4,5-bisphosphate phosphodiesterase gamma-2	1.90827	-1.37566
Slc18b1	D3Z5L6	MFS-type transporter SLC18B1	2.5713	-1.36871
Dnajc9	Q91WN1	DnaJ homolog subfamily C member 9	1.39723	-1.33581
Slc43a1	Q8BSM7	Large neutral amino acids transporter small subunit 3	2.78752	-1.31081
Sypl1	O09117	Synaptophysin-like protein 1	2.16933	-1.29852
Cd209b	Q8CJ91	CD209 antigen-like protein B	2.42135	-1.25837
Sort1	Q6PHU5	Sortilin	3.48484	-1.255
Coro1a	O89053	Coronin-1A	1.83745	-1.2513
Emc6	Q9CQW0	ER membrane protein complex subunit 6	0.853911	-1.17479
Acsl3	Q9CZW4	Fatty acid CoA ligase Acsl3	1.79582	-1.16665
Ptprc	P06800	Receptor-type tyrosine-protein phosphatase C	2.63614	-1.14694
Atp6v0c	P63082	V-type proton ATPase 16 kDa proteolipid subunit c	1.76961	-1.13338
Ezr	P26040	Ezrin	2.69831	-1.11811
Emc2	Q9CRD2	ER membrane protein complex subunit 2	1.2072	-0.540337
Emc8	O70378	ER membrane protein complex subunit 8	0.362269	-0.221251

### Sheet: Sup T 8 - LD prot
Supplementary Table 8 - Lipid droplet proteins detected within proteomic datasets
Liver Samples – EMC3 LKO animals - Fold Change
Genes	Protein Ids	First Protein Description	-LOG(P-value)	Log2 Difference
Fitm2	P59266	Acyl-coenzyme A diphosphatase FITM2	1.73829	-3.24538
Hsd17b11	Q9EQ06	Estradiol 17-beta-dehydrogenase 11	1.34977	-0.588969
Plin2	P43883	Perilipin-2	0.690104	-0.406364
Mettl7b	Q9DD20	Thiol S-methyltransferase METTL7B	1.92611	-0.308872
Plin5	Q8BVZ1	Perilipin-5	0.0860673	-0.140625
Aup1	P70295	Lipid droplet-regulating VLDL assembly factor AUP1	0.486607	0.266496
Plin3	Q9DBG5	Perilipin-3	1.21862	0.419308
iBAT Samples – EMC3 AKO animals - Fold Change
Genes	Protein Ids	First Protein Description	-LOG(P-value)	Log2 Difference
Fitm2	P59266	Acyl-coenzyme A diphosphatase FITM2	3.79585	-3.8996
Aup1	P70295	Lipid droplet-regulating VLDL assembly factor AUP1	0	-1.36855
Plin1	Q8CGN5	Perilipin-1	3.23297	-0.504278
Hsd17b11	Q9EQ06	Estradiol 17-beta-dehydrogenase 11	0.542495	-0.0972656
Plin5	Q8BVZ1	Perilipin-5	1.1607	0.319251
Plin4	O88492	Perilipin-4	1.66137	0.336886
Plin3	Q9DBG5	Perilipin-3	3.0841	0.874591
Plin2	P43883	Perilipin-2	1.16773	1.95363
iWAT Samples – EMC3 AKO animals - Fold Change
Genes	Protein Ids	First Protein Description	-LOG(P-value)	Log2 Difference
Fitm2	P59266	Acyl-coenzyme A diphosphatase FITM2	4.6157	-2.56354
Plin2	P43883	Perilipin-2	0.346681	-0.319633
Plin3	Q9DBG5	Perilipin-3	0.152742	-0.105778
Hsd17b11	Q9EQ06	Estradiol 17-beta-dehydrogenase 11	0.358709	-0.0781492
Plin4	O88492	Perilipin-4	0.436856	0.139676
Plin1	Q8CGN5	Perilipin-1	1.09833	0.238534
Aup1	P70295	Lipid droplet-regulating VLDL assembly factor AUP1	0.843894	0.717026
